# Leveraging a synthetic biology approach to enhance BCG-mediated expansion of Vγ9Vδ2 T cells

**DOI:** 10.1101/2025.05.05.651767

**Authors:** Christine M. Qabar, Lucas Waldburger, Jay D. Keasling, Dan A. Portnoy, Jeffery S. Cox

**Affiliations:** Department of Plant and Microbial Biology, University of California Berkeley, Berkeley CA 94720, USA; Department of Bioengineering, University of California Berkeley, Berkeley CA 94720, USA; Department of Electrical Engineering and Computer Science, University of California Berkeley, Berkeley CA 94720, USA; Department of Chemical and Biomolecular Engineering, University of California Berkeley, Berkeley CA 94720, USA; Joint BioEnergy Institute, Lawrence Berkeley National Laboratory, Emeryville CA 94608, USA; Biological Systems and Engineering Division, Lawrence Berkeley National Laboratory, Berkeley, CA, 94720, USA; Department of Molecular and Cellular Biology, University of California Berkeley, Berkeley CA 94720, USA

## Abstract

There is an urgent need to develop a more efficacious anti-tuberculosis vaccine as the current live-attenuated vaccine strain BCG fails to prevent pulmonary infection in adults. Our long-term goal is to test whether increasing the immunogenicity of BCG will improve vaccine effectiveness while maintaining its proven safety profile. In this study, we leverage a synthetic biology approach to engineer BCG to produce more (E)-4-hydroxy-3-methyl-but-2-enyl pyrophosphate (HMBPP), a phosphoantigen produced as an intermediate of bacterial—but not host—isoprenoid biosynthesis via the methylerythritol phosphate (MEP) pathway. Importantly, HMBPP strongly activates and expands Vγ9Vδ2 T cells, which are unique to higher-order primates and protect against *Mycobacterium tuberculosis* infection. Prior work to engineer BCG to produce specific ligands and antigens has been attempted to some success; however, our strategy exploits a self-nonself recognition mechanism in the host via HMBPP sensing, which has not been attempted before in this way. To inform the design of our recombinant strains, we performed synteny analyses of >63 mycobacterial species, which revealed that isoprenoid biosynthetic genes are not found in gene clusters or operons across all the 356 surveyed genomes. This analysis also revealed pair biases of isoprenoid biosynthesis genes frequently found in close proximity. In our engineering attempts, we found that simply overexpressing the rate-limiting gene in the pathway was toxic to the bacterium. Thus, we generated synthetic loci with the goal of specifically overproducing HMBPP, and tested the ability of these engineered strains to induce human Vγ9Vδ2 expansion in an *in vitro* stimulation assay. We found that BCG expressing a rationally-designed, synthetic MEP locus did not enhance Vγ9Vδ2 T cell expansion over the wild-type vaccine strain, suggesting that ectopic expression of multiple MEP genes may result in feedback inhibition of the pathway. However we found that overexpression of the HMBPP synthase GcpE alone potently induced Vγ9Vδ2 T cell expansion and did not result in downregulation of other pathway genes, presenting a successful strategy to accumulate HMBPP and overcome feedback inhibition in this pathway. While much remains to be done to ultimately develop a more efficacious vaccine, our data present a promising system to improve upon the BCG platform. To our knowledge, this is the first work to attempt reengineering of the MEP pathway in BCG to improve vaccine efficacy.
