## Supplementary tables for "Leveraging a synthetic biology approach to enhance BCG-mediated expansion of Vγ9Vδ2 T cells"

### Sheet: Table S1_primers
Table S1: Primers and oligos used in this study.
Primer name	Sequence	Associated plasmid	Description
oCQ340	AGCGCAACGCGTGCGGCCGCGGTA	pCQ88	oCQ340 x 341 used to amplify 2757bp synthetic operon 1 (dxr, gcpE) from pCQ89.
oCQ341	ACGGCCGTGACGGTGCCGACGATCC	pCQ88	“ ”
oCQ342	TCAGCTTTTCATTCAGTGGCCG	pCQ88	oCQ342 x 343 used to amplify 1527bp synthetic operon 2 (ispD, ispF) from pCQ90.
oCQ343	TGTCCTACTCAGGAGAGCGTTCA	pCQ88	“ ”
oCQ344	TCCTGGTCCGGACGCGC	pCQ88	oCQ344 x 346 used to amplify 3177bp synthetic operon 3 (dxs1, ispE) from pCQ91.
oCQ346	TGCAGCTGGATCCATGGATAT	pCQ88	“ ”
oCQ368	GGGAtgccgggccaactcgaccgc	pCQ100	Used to generate CRISPRi sgRNA targeting dxr in BCG. Guide 7 is 75% GC, - strand, with no self complementarity. PAM is ggggaag.
oCQ369	AAACgcggtcgagttggcccggca	pCQ100	" ".
oCQ374	GGGAtcgcgacgataccgaagccc	pCQ103	Used to generate CRISPRi sgRNA targeting ispH in BCG. Guide 7 is 65% GC, - strand, with no self complementarity. PAM is attcccg.
oCQ375	AAACgggcttcggtatcgtcgcga	pCQ103	" ".
oCQ404	aacgcgtgcggccgcggtacGGATCGTCGGCACCGTCACG	pCQ105	oCQ404 x 405 used to amplify 328bp Psmyc (strong mycobacterial promoter) from pCQ90. Overhangs are homologous to XbaI-digested pMV306.hyg and gcpE insert.
oCQ405	ggcatgcccaagcctacagtCACATGTATATCTCCTTCTTAATTAAGCATGCG	pCQ105	" "
oCQ406	AAGAAGGAGATATACATGTGactgtaggcttgggcatgcc	pCQ105	oCQ406 x 407 used to amplify 1161bp gcpE gene from BCG gDNA. Overhangs are homologous to Psmyc insert and KpnI-digested pMV306.hyg.
oCQ407	ctggatccatggatatctagtcagcttacggtcacaataggc	pCQ105	" "

### Sheet: Table S2_plasmids
Table S2: Plasmids used in this study.
Plasmid	AbxR	Source	Description
pLJR965	Kan	Rock et al 2017 (Nat Microb, doi: 10.1038/nmicrobiol.2016.274); Addgene 115163	Base vector to silence genes in Mycobacteria via CRISPRi
pCQ88	Hyg	This work	Episomal plasmid expressing the synthetic MEP operons. Each two-gene operon is controlled by a unique, strong constitutive promoter and is followed by a strong terminator.
pCQ89	Kan	This work	Plasmid containing operon 1 (dxr-gcpE) for synthetic MEP operon in BCG (genes originate from BCG). Promoter: groEL. RBSs: groEL for dxr, gcpE for gcpE. Captured 30bp after gcpE to get natural terminator. Plasmid ordered from Twist; operon inserted into pTwist.kan high copy plasmid.
pCQ90	Kan	This work	Plasmid containing operon 2 (ispD-ispF) for synthetic MEP operon in BCG (genes originate from BCG). Promoter: Psmyc. RBSs: smyc; ORFs overlap so no intergenic RBS. Captured 30bp after ispF to get natural terminator. Plasmid ordered from Twist; operon inserted into pTwist.kan high copy plasmid.
pCQ91	Kan	This work	Plasmid containing operon 3 (dxs1-ispE) for synthetic MEP operon in BCG (genes originate from BCG). Promoter: MOP promoter from pMH406. RBSs: MOP for dxr, reusing gcpE RBS for ispE. Terminator is rrnB1 T1 terminator to strongly terminate transcription at the end of the operons region. Plasmid ordered from Twist; operon inserted into pTwist.kan high copy plasmid.
pCQ100	Kan	This work	pJLR965.kan (integrating plasmid) containing guide 7 for CRISPRi against dxr in BCG. PAM sequence is ggggaag.
pCQ103	Kan	This work	pJLR965.kan (integrating plasmid) containing guide 7 for CRISPRi against ispH in BCG. PAM sequence is attcccg.
pCQ105	Hyg	This work	Episomal plasmid expressing the BCG gene gcpE under the control of Psmyc. Backbone is pMV306.hyg.

### Sheet: Table S3_PBMC donor
Table S3: Anonymized information about PBMC donors used in this study.
Simplified donor ID	SBC Donor ID	Draw date	Notes
A	W070523100460	20230308
			Blood type B+
			Used in initial PBMC expt 1.29-2.6.24
			Baseline gamma deltas ~2%
B	W070524000245	20240131	Blood type A+
			Used in PBMC expt 2 2.15-22.24 - moderate cell death and low expansion
			Used in PBMC expt 4.21-28.24 - only a little cell death, low expansion
			Baseline gamma deltas ~0.5%
			Generally sensitive/finnicky. It's not uncommon to see some wells that are dead/debris
C	W070524200161	20240121	Blood type B+
			Used in PBMC expt 3 3.14-21.24 - low expansion
			Used in PBMC expt 5 4.25-5.2.24 - low expansion
			Baseline gamma deltas ~2-3%
			Used for media optimization expt 4.9.24
D	W070524001364	2024-05-19	Blood type O+
			Used in PBMC expt 8 10.24-31.24
			Baseline gamma deltas low (<1%) but good expansion
E	W070524001365	2024-05-19	Blood type O+
			Used in PBMC expt 6 5.31-6.6.24 - great expansion!
			Used in PBMC expt 7 10.10-10.17.24 (new BCG strain), great expansion
			In all 3 expts, low cell count but okay events during flow. May be sticky.
			Used in PBMC expt 9 10.24-31.24
			Baseline gamma deltas ~2-3%

### Sheet: Table S4_mycobacterial genomes
Table S4: Mycobacterial genomes used for synteny analysis.
Assembly		Description
GCF_900176255.2	Mycobacterium_ahvazicum_AFP003
GCF_002086155.1	Mycobacterium_angelicum_DSM_45057
GCF_002086485.1	Mycobacterium_aquaticum_RW6
GCF_002086125.1	Mycobacterium_arosiense_ATCC_BAA_1401___DSM_45069_DSM_45069
GCF_001668675.1	Mycobacterium_asiaticum_1081914.2
GCF_001672925.1	Mycobacterium_asiaticum_1137369.8
GCF_001673365.1	Mycobacterium_asiaticum_1165133.8
GCF_001673315.1	Mycobacterium_asiaticum_1245139.5
GCF_001673345.1	Mycobacterium_asiaticum_1245335.1
GCF_001673635.1	Mycobacterium_asiaticum_1275241.6
GCF_001669345.1	Mycobacterium_asiaticum_1276495.2
GCF_001673165.1	Mycobacterium_asiaticum_1337463.1
GCF_000613245.1	Mycobacterium_asiaticum_DSM_44297_DSM_44297
GCF_002086545.1	Mycobacterium_asiaticum_DSM_44297_DSM_44297
GCF_000218115.1	Mycobacterium_avium_subsp._paratuberculosis_Pt154_Pt154
GCF_000218135.1	Mycobacterium_avium_subsp._paratuberculosis_Pt155_Pt155
GCF_000218155.1	Mycobacterium_avium_subsp._paratuberculosis_Pt164_Pt164
GCF_000219085.2	Mycobacterium_avium_subsp._paratuberculosis_S397_S397
GCF_000655755.1	Mycobacterium_avium_XTB13_223_XTB13_223
GCF_900292015.1	Mycobacterium_basiliense
GCF_001053185.1	Mycobacterium_bohemicum_DSM_44277_DSM_44277
GCF_002102025.1	Mycobacterium_bohemicum_DSM_44277
GCF_010723305.1	Mycobacterium_botniense_JCM_17322
GCF_002086165.1	Mycobacterium_bouchedurhonense_DSM_45439
GCF_010723575.1	Mycobacterium_bourgelatii_JCM_30725
GCF_000253375.1	Mycobacterium_canettii_CIPT_140010059_CIPT_140010059
GCF_000328805.1	Mycobacterium_canettii_CIPT_140060008_CIPT_140060008
GCF_000328845.1	Mycobacterium_canettii_CIPT_140070008_CIPT_140070008
GCF_000328785.1	Mycobacterium_canettii_CIPT_140070010_CIPT_140070010
GCF_000343915.1	Mycobacterium_canettii_CIPT_140070013_CIPT_140070013
GCF_000328825.1	Mycobacterium_canettii_CIPT_140070017_CIPT_140070017
GCF_010727945.1	Mycobacterium_cookii_JCM_12404
GCF_002104675.1	Mycobacterium_decipiens_TBL_1200985
GCF_002157835.1	Mycobacterium_dioxanotrophicus_PH_06
GCF_004354905.1	Mycobacterium_eburneum_DSM_44358
GCF_002102185.1	Mycobacterium_fragae_DSM_45731
GCF_010726765.1	Mycobacterium_gallinarum_JCM_6399
GCF_002102175.1	Mycobacterium_gastri_DSM_43505
GCF_000526915.1	Mycobacterium_genavense_ATCC_51234_ATCC_51234
GCF_001673255.1	Mycobacterium_gordonae_1245695.6
GCF_001675225.1	Mycobacterium_gordonae_1245752.6
GCF_001673475.1	Mycobacterium_gordonae_1275229.4
GCF_013466425.1	Mycobacterium_gordonae_24T
GCF_001417955.2	Mycobacterium_gordonae_CTRI_14_8773
GCF_002101675.1	Mycobacterium_gordonae_DSM_44160
GCF_001722405.1	Mycobacterium_gordonae_HMC_M15
GCF_017086405.1	Mycobacterium_gordonae_X7091
GCF_000340435.2	Mycobacterium_haemophilum_DSM_44634_ATCC_29548
GCF_900566055.1	Mycobacterium_innocens_MK13
GCF_000524015.1	Mycobacterium_intracellulare_MIN_052511_1280_MIN_052511_1280
GCF_000523795.1	Mycobacterium_intracellulare_MIN_061107_1834_MIN_061107_1834
GCF_000277145.1	Mycobacterium_intracellulare_MOTT_02_MOTT_02
GCF_000298095.1	Mycobacterium_intracellulare_subsp._intracellulare_MTCC_9506_MTCC_9506
GCF_000418535.1	Mycobacterium_intracellulare_subsp._yongonense_05_1390_05_1390
GCF_001686655.1	Mycobacterium_intracellulare_subsp._yongonense_1099801.4
GCF_002148195.1	Mycobacterium_intracellulare_subsp._yongonense_Asan_36527
GCF_002148175.1	Mycobacterium_intracellulare_subsp._yongonense_Asan_36912
GCF_002927295.1	Mycobacterium_intracellulare_subsp._yongonense_RT_955_2015
GCF_000523615.1	Mycobacterium_kansasii_662_662
GCF_000157895.3	Mycobacterium_kansasii_ATCC_12478_ATCC_12478
GCF_001673455.1	Mycobacterium_kubicae_1146974.2
GCF_001667525.1	Mycobacterium_kubicae_ACS1160
GCF_002101745.1	Mycobacterium_kubicae_CIP_106428
GCF_010723135.1	Mycobacterium_kubicae_JCM_13573
GCF_015689175.1	Mycobacterium_kubicae_JCM_13573
GCF_014263315.1	Mycobacterium_kubicae_NJH_MKUB1
GCF_014263335.1	Mycobacterium_kubicae_NJH_MKUB2
GCF_003254575.1	Mycobacterium_kyogaense_NCTC_11659
GCF_001373395.1	Mycobacterium_lentiflavum_CSUR_P1491
GCF_001653495.1	Mycobacterium_leprae_3125609_3125609
GCF_001648835.1	Mycobacterium_leprae_7935681_7935681
GCF_003584725.1	Mycobacterium_leprae_Kyoto_2_Kyoto_2
GCF_003253775.1	Mycobacterium_leprae_MRHRU_235_G
GCF_000195855.1	Mycobacterium_leprae_TN_TN
GCF_000026445.2	Mycobacterium_liflandii_128FXT_128FXT
GCF_001686735.1	Mycobacterium_malmoense_E1298
GCF_001686745.1	Mycobacterium_malmoense_E3012
GCF_001686665.1	Mycobacterium_malmoense_E614
GCF_001686725.1	Mycobacterium_malmoense_E826
GCF_001686825.1	Mycobacterium_malmoense_E896
GCF_002086305.1	Mycobacterium_malmoense_IP1130001
GCF_002086335.1	Mycobacterium_mantenii_DSM_45255
GCF_001667695.1	Mycobacterium_mantenii_E152
GCF_001667995.1	Mycobacterium_mantenii_E2660
GCF_001667835.1	Mycobacterium_mantenii_E3078
GCF_001667865.1	Mycobacterium_mantenii_E3121
GCF_010731775.1	Mycobacterium_mantenii_JCM_18113
GCF_000419335.1	Mycobacterium_marinum_MB2_MB2
GCF_000018345.1	Mycobacterium_marinum_M_M
GCF_000419315.1	Mycobacterium_marinum_str._Europe_Europe
GCF_001673235.1	Mycobacterium_marseillense_1165549.7
GCF_002086345.1	Mycobacterium_marseillense_DSM_45437
GCF_002285715.1	Mycobacterium_marseillense_FLAC0026
GCF_010731675.1	Mycobacterium_marseillense_JCM_17324
GCF_007654935.1	Mycobacterium_marseillense_LMCAMS_1330
GCF_003112775.1	Mycobacterium_montefiorense_BS
GCF_001652545.1	Mycobacterium_mungi_BM22813
GCF_002591975.1	Mycobacterium_neglectum_CECT_8778
GCF_002245615.1	Mycobacterium_neumannii_CECT_8766
GCF_010726505.1	Mycobacterium_novum_JCM_6391
GCF_900157365.1	Mycobacterium_numidiamassiliense_AB215
GCF_000353205.1	Mycobacterium_orygis_112400015_112400015
GCF_006385035.1	Mycobacterium_orygis_NIRTAH144
GCF_002592005.1	Mycobacterium_palauense_CECT_8779
GCF_002101785.1	Mycobacterium_palustre_DSM_44572
GCF_001907675.1	Mycobacterium_paraffinicum_M11
GCF_004359035.1	Mycobacterium_paragordonae_10AIII
GCF_004359015.1	Mycobacterium_paragordonae_29AIII
GCF_003614435.1	Mycobacterium_paragordonae_49061
GCF_009733755.1	Mycobacterium_paragordonae_IBE200
GCF_010723415.1	Mycobacterium_paragordonae_JCM_18565
GCF_000164135.1	Mycobacterium_parascrofulaceum_ATCC_BAA_614_ATCC_BAA_614
GCF_001632975.1	Mycobacterium_persicum_1010001469
GCF_002086675.1	Mycobacterium_persicum_AFPC_000227
GCF_902825395.1	Mycobacterium_persicum_CSURQ1465
GCF_002705895.1	Mycobacterium_persicum_H47
GCF_002705835.1	Mycobacterium_persicum_H48
GCF_900566005.1	Mycobacterium_persicum_MK15
GCF_900566015.1	Mycobacterium_persicum_MK42
GCF_900566035.1	Mycobacterium_persicum_MK4
GCF_014524945.1	Mycobacterium_pseudoshottsii_AR
GCF_001515365.1	Mycobacterium_pseudoshottsii_JCM_15466_JCM_15466
GCF_003584745.1	Mycobacterium_pseudoshottsii_JCM_15466_JCM_15466
GCF_900157375.1	Mycobacterium_rhizamassiliense_AB57
GCF_002101845.1	Mycobacterium_riyadhense_DSM_45176
GCF_905219475.1	Mycobacterium_riyadhense
GCF_905219485.1	Mycobacterium_riyadhense
GCF_905219495.1	Mycobacterium_riyadhense
GCF_905219505.1	Mycobacterium_riyadhense
GCF_905219515.1	Mycobacterium_riyadhense
GCF_905219525.1	Mycobacterium_riyadhense
GCF_905219535.1	Mycobacterium_riyadhense
GCF_905219555.1	Mycobacterium_riyadhense
GCF_016864455.1	Mycobacterium_riyadhense_NTM
GCF_010731595.1	Mycobacterium_seoulense_JCM_16018
GCF_010728525.1	Mycobacterium_shottsii_JCM_12657
GCF_000455305.1	Mycobacterium_simiae_ATCC_25275___DSM_44165_ATCC_25275___DSM_44165
GCF_000419295.1	Mycobacterium_sp._012931_012931
GCF_001673535.1	Mycobacterium_sp._1081908.1_1081908.1
GCF_001665235.1	Mycobacterium_sp._1100029.7_1100029.7
GCF_001665395.1	Mycobacterium_sp._1164966.3_1164966.3
GCF_001668575.1	Mycobacterium_sp._1164985.4_1164985.4
GCF_001673415.1	Mycobacterium_sp._1165196.3_1165196.3
GCF_001673405.1	Mycobacterium_sp._1245111.1_1245111.1
GCF_001673615.1	Mycobacterium_sp._1245499.0_1245499
GCF_001673055.1	Mycobacterium_sp._1245801.1_1245801.1
GCF_001672915.1	Mycobacterium_sp._1245805.9_1245805.9
GCF_001669335.1	Mycobacterium_sp._1245852.3_1245852.3
GCF_001668625.1	Mycobacterium_sp._1274756.6_1274756.6
GCF_001668615.1	Mycobacterium_sp._1274761.0_1274761
GCF_000382405.1	Mycobacterium_sp._141_141
GCF_001673155.1	Mycobacterium_sp._1423905.2_1423905.2
GCF_001672995.1	Mycobacterium_sp._1482292.6_1482292.6
GCF_000373905.1	Mycobacterium_sp._155_155
GCF_001665295.1	Mycobacterium_sp._1554424.7_1554424.7
GCF_900107555.1	Mycobacterium_sp._283mftsu_283MFTsu
GCF_900240945.1	Mycobacterium_sp._3519A_3519A
GCF_000383495.1	Mycobacterium_sp._360MFTsu5.1_360MFTsu5.1
GCF_900113075.1	Mycobacterium_sp._455mf_455MF
GCF_900240975.1	Mycobacterium_sp._4858_4858
GCF_001667315.1	Mycobacterium_sp._852002_10029_SCH5224772_852002_10029_SCH5224772
GCF_001665645.1	Mycobacterium_sp._852002_30065_SCH5024008_852002_30065_SCH5024008
GCF_001665875.1	Mycobacterium_sp._852002_40037_SCH5390672_852002_40037_SCH5390672
GCF_001667185.1	Mycobacterium_sp._852002_50816_SCH5313054_b_852002_50816_SCH5313054_b
GCF_001667035.1	Mycobacterium_sp._852002_51057_SCH5723018_852002_51057_SCH5723018
GCF_001667105.1	Mycobacterium_sp._852002_51152_SCH6134967_852002_51152_SCH6134967
GCF_001667115.1	Mycobacterium_sp._852002_51163_SCH5372311_852002_51163_SCH5372311
GCF_001667425.1	Mycobacterium_sp._852002_51613_SCH5001154_852002_51613_SCH5001154
GCF_001667455.1	Mycobacterium_sp._852002_51759_SCH5129042_852002_51759_SCH5129042
GCF_001665535.1	Mycobacterium_sp._852002_51961_SCH5331710_852002_51961_SCH5331710
GCF_001667145.1	Mycobacterium_sp._852002_51971_SCH5477799_a_852002_51971_SCH5477799_a
GCF_001667155.1	Mycobacterium_sp._852002_53434_SCH5985345_852002_53434_SCH5985345
GCF_001665575.1	Mycobacterium_sp._852013_51886_SCH5428379_852013_51886_SCH5428379
GCF_001665605.1	Mycobacterium_sp._852014_50255_SCH5639931_852014_50255_SCH5639931
GCF_001665615.1	Mycobacterium_sp._852014_52144_SCH5372336_852014_52144_SCH5372336
GCF_001667075.1	Mycobacterium_sp._852014_52450_SCH5900713_852014_52450_SCH5900713
GCF_900110825.1	Mycobacterium_sp._88mf_88MF
GCF_002013545.1	Mycobacterium_sp._96_892_96_892
GCF_001667505.1	Mycobacterium_sp._ACS1612_ACS1612
GCF_001667275.1	Mycobacterium_sp._ACS4054_ACS4054
GCF_001667265.1	Mycobacterium_sp._ACS4331_ACS4331
GCF_002043095.1	Mycobacterium_sp._AT1_AT1
GCF_014202335.1	Mycobacterium_sp._AZCC_0083_AZCC_0083
GCF_004362315.1	Mycobacterium_sp._BK086_BK086
GCF_004216875.1	Mycobacterium_sp._BK558_BK558
GCF_002013375.1	Mycobacterium_sp._D16Q13_D16Q13
GCF_002013415.1	Mycobacterium_sp._D16Q14_D16Q14
GCF_002013745.1	Mycobacterium_sp._D16Q16_D16Q16
GCF_002013785.1	Mycobacterium_sp._D16Q20_D16Q20
GCF_002013465.1	Mycobacterium_sp._D16R12_D16R12
GCF_002013775.1	Mycobacterium_sp._D16R18_D16R18
GCF_002013385.1	Mycobacterium_sp._D16R24_D16R24
GCF_002013425.1	Mycobacterium_sp._D17A2_D17A2
GCF_005924235.1	Mycobacterium_sp._DBP42_DBP42
GCF_011745145.1	Mycobacterium_sp._DL440_DL440
GCF_011694515.1	Mycobacterium_sp._DL592_DL592
GCF_004762045.1	Mycobacterium_sp._DL99_DL99
GCF_001666755.1	Mycobacterium_sp._E1214_E1214
GCF_001667745.1	Mycobacterium_sp._E1319_E1319
GCF_001666865.1	Mycobacterium_sp._E136_E136
GCF_001672745.1	Mycobacterium_sp._E1386_E1386
GCF_001667625.1	Mycobacterium_sp._E1715_E1715
GCF_001667775.1	Mycobacterium_sp._E1747_E1747
GCF_001667735.1	Mycobacterium_sp._E183_E183
GCF_001666935.1	Mycobacterium_sp._E188_E188
GCF_001672665.1	Mycobacterium_sp._E2238_E2238
GCF_001672675.1	Mycobacterium_sp._E2327_E2327
GCF_001672685.1	Mycobacterium_sp._E2462_E2462
GCF_001667925.1	Mycobacterium_sp._E2479_E2479
GCF_001668695.1	Mycobacterium_sp._E2497_E2497
GCF_001666745.1	Mycobacterium_sp._E2699_E2699
GCF_001667585.1	Mycobacterium_sp._E2733_E2733
GCF_001667595.1	Mycobacterium_sp._E2989_E2989
GCF_001667015.1	Mycobacterium_sp._E3198_E3198
GCF_001667785.1	Mycobacterium_sp._E3247_E3247
GCF_001666835.1	Mycobacterium_sp._E3251_E3251
GCF_001666895.1	Mycobacterium_sp._E3298_E3298
GCF_001666785.1	Mycobacterium_sp._E3305_E3305
GCF_001666915.1	Mycobacterium_sp._E3339_E3339
GCF_001667665.1	Mycobacterium_sp._E342_E342
GCF_001666955.1	Mycobacterium_sp._E735_E735
GCF_001672895.1	Mycobacterium_sp._E740_E740
GCF_001668725.1	Mycobacterium_sp._E787_E787
GCF_001672815.1	Mycobacterium_sp._E796_E796
GCF_001666875.1	Mycobacterium_sp._E802_E802
GCF_008329905.1	Mycobacterium_sp._ELW1_ELW1
GCF_002887815.1	Mycobacterium_sp._ENV421_ENV421
GCF_001021385.1	Mycobacterium_sp._EPa45_EPa45
GCF_002946335.1	Mycobacterium_sp._EPG1_EPG1
GCF_001500045.1	Mycobacterium_sp._GA_1199_GA_1199
GCF_001499905.1	Mycobacterium_sp._GA_1285_GA_1285
GCF_001954135.1	Mycobacterium_sp._GA_1841_GA_1841
GCF_001500145.1	Mycobacterium_sp._GA_1999_GA_1999
GCF_001499965.1	Mycobacterium_sp._GA_2829_GA_2829
GCF_000364405.1	Mycobacterium_sp._H4Y_H4Y
GCF_002101935.1	Mycobacterium_sp._IEC1808_IEC1808
GCF_001954195.1	Mycobacterium_sp._IS_1264_IS_1264
GCF_001499995.1	Mycobacterium_sp._IS_1496_IS_1496
GCF_001499985.1	Mycobacterium_sp._IS_1556_IS_1556
GCF_001500025.1	Mycobacterium_sp._IS_1590_IS_1590
GCF_001500125.1	Mycobacterium_sp._IS_1742_IS_1742
GCF_001954215.1	Mycobacterium_sp._IS_2888_IS_2888
GCF_001500065.1	Mycobacterium_sp._IS_3022_IS_3022
GCF_001954275.1	Mycobacterium_sp._IS_836_IS_836
GCF_002968285.1	Mycobacterium_sp._ITM_2016_00318_ITM_2016_00318
GCF_000328565.1	Mycobacterium_sp._JS623_JS623
GCF_005938675.2	Mycobacterium_sp._KBS0706_KBS0706
GCF_000015405.1	Mycobacterium_sp._KMS_KMS
GCF_008312885.1	Mycobacterium_sp._LNNU_331112_LNNU_331112
GCF_001494595.1	Mycobacterium_sp._M26_M26
GCF_000523635.1	Mycobacterium_sp._MAC_011194_8550_MAC_011194_8550
GCF_000523975.1	Mycobacterium_sp._MAC_080597_8934_MAC_080597_8934
GCF_902652685.1	Mycobacterium_sp._Marseille_P9652_Marseille_P9652
GCF_003402475.1	Mycobacterium_sp._MFM001_MFM001
GCF_002843405.1	Mycobacterium_sp._MHSD3_MHSD3
GCF_000262165.1	Mycobacterium_sp._MOTT36Y_MOTT36Y
GCF_001984215.1	Mycobacterium_sp._MS1601_MS1601
GCF_001545925.1	Mycobacterium_sp._NAZ190054_NAZ190054
GCF_001953975.1	Mycobacterium_sp._NS_7484_NS_7484
GCF_014874045.1	Mycobacterium_sp._OAE906_OAE906
GCF_014873705.1	Mycobacterium_sp._OAS707_OAS707
GCF_004368625.1	Mycobacterium_sp._OK887_OK887
GCF_004363795.1	Mycobacterium_sp._OK889_OK889
GCF_900604305.1	Mycobacterium_sp._P7213_P7213
GCF_004570325.1	Mycobacterium_sp._PS03_16_PS03_16
GCF_002762075.1	Mycobacterium_sp._PYR10_PYR10
GCF_002335685.1	Mycobacterium_sp._PYR15_PYR15
GCF_002838065.1	Mycobacterium_sp._QGD_101_QGD_101
GCF_001611855.1	Mycobacterium_sp._QIA_37_QIA_37
GCF_001426545.1	Mycobacterium_sp._Root135_Root135
GCF_001428895.1	Mycobacterium_sp._Root265_Root265
GCF_002723835.1	Mycobacterium_sp._shizuoka_1_shizuoka_1
GCF_001428285.1	Mycobacterium_sp._Soil538_Soil538
GCF_001954045.1	Mycobacterium_sp._SP_6446_SP_6446
GCF_001905655.1	Mycobacterium_sp._ST_F2_ST_F2
GCF_001905565.1	Mycobacterium_sp._SWH_M1_SWH_M1
GCF_001905305.1	Mycobacterium_sp._SWH_M5_SWH_M5
GCF_009363295.1	Mycobacterium_sp._THAF192_THAF192
GCF_000709305.1	Mycobacterium_sp._TKK_01_0059_TKK_01_0059
GCF_001414075.1	Mycobacterium_sp._UM_11_UM_11
GCF_001414095.1	Mycobacterium_sp._UM_3_UM_3
GCF_000455205.1	Mycobacterium_sp._UM_CSW_UM_CSW
GCF_000972925.1	Mycobacterium_sp._UM_Kg1_UM_Kg1
GCF_000972905.1	Mycobacterium_sp._UM_Kg27_UM_Kg27
GCF_000987455.1	Mycobacterium_sp._UM_NYF_UM_NYF
GCF_000972935.1	Mycobacterium_sp._UM_NZ2_UM_NZ2
GCF_000455185.1	Mycobacterium_sp._UM_RHS_UM_RHS
GCF_000455125.1	Mycobacterium_sp._UM_WGJ_UM_WGJ
GCF_000746215.1	Mycobacterium_sp._UNC280MFTsu5.1_UNC280MFTsu5.1
GCF_000686745.1	Mycobacterium_sp._UNC410CL29Cvi84_UNC410CL29Cvi84
GCF_000620625.1	Mycobacterium_sp._URHB0044_URHB0044
GCF_000426065.1	Mycobacterium_sp._URHD0025_URHD0025
GCF_000416385.1	Mycobacterium_sp._VKM_Ac_1816D_VKM_Ac_1816D
GCF_001886515.1	Mycobacterium_sp._WY10_WY10
GCF_001644575.1	Mycobacterium_sp._YC_RL4_YC_RL4
GCF_004345925.1	Mycobacterium_sp._YR708_YR708
GCF_003053865.1	Mycobacterium_sp._YR782_YR782
GCF_010731715.1	Mycobacterium_stomatepiae_JCM_17783
GCF_002116635.1	Mycobacterium_szulgai_DSM_44166
GCF_001854525.1	Mycobacterium_talmoniae_MO_5499
GCF_900157385.1	Mycobacterium_terramassiliense_AB308
GCF_000658295.1	Mycobacterium_tuberculosis_02_1987_02_1987
GCF_002982335.1	Mycobacterium_tuberculosis_variant_africanum_ATCC_25420
GCF_905183025.1	Mycobacterium_tuberculosis_variant_africanum
GCF_905183075.1	Mycobacterium_tuberculosis_variant_africanum
GCF_000253355.1	Mycobacterium_tuberculosis_variant_africanum_GM041182_GM041182
GCF_000159775.1	Mycobacterium_tuberculosis_variant_africanum_K85_K85
GCF_000665865.1	Mycobacterium_tuberculosis_variant_africanum_K85_K85
GCF_014489235.1	Mycobacterium_tuberculosis_variant_africanum_M008470
GCF_000666185.1	Mycobacterium_tuberculosis_variant_africanum_MAL010070_MAL010070
GCF_000666205.1	Mycobacterium_tuberculosis_variant_africanum_MAL010071_MAL010071
GCF_000666225.1	Mycobacterium_tuberculosis_variant_africanum_MAL010074_MAL010074
GCF_000666305.1	Mycobacterium_tuberculosis_variant_africanum_MAL010081_MAL010081
GCF_000666065.1	Mycobacterium_tuberculosis_variant_africanum_MAL010084
GCF_000666405.1	Mycobacterium_tuberculosis_variant_africanum_MAL010099_MAL010099
GCF_000666425.1	Mycobacterium_tuberculosis_variant_africanum_MAL010100_MAL010100
GCF_000666445.1	Mycobacterium_tuberculosis_variant_africanum_MAL010102_MAL010102
GCF_000666585.1	Mycobacterium_tuberculosis_variant_africanum_MAL010111_MAL010111
GCF_000666605.1	Mycobacterium_tuberculosis_variant_africanum_MAL010112_MAL010112
GCF_000666625.1	Mycobacterium_tuberculosis_variant_africanum_MAL010118_MAL010118
GCF_000666645.1	Mycobacterium_tuberculosis_variant_africanum_MAL010120_MAL010120
GCF_000666685.1	Mycobacterium_tuberculosis_variant_africanum_MAL010123_MAL010123
GCF_000666705.1	Mycobacterium_tuberculosis_variant_africanum_MAL010128_MAL010128
GCF_000666725.1	Mycobacterium_tuberculosis_variant_africanum_MAL010129_MAL010129
GCF_000666765.1	Mycobacterium_tuberculosis_variant_africanum_MAL010131_MAL010131
GCF_000666845.1	Mycobacterium_tuberculosis_variant_africanum_MAL010137_MAL010137
GCF_000666865.1	Mycobacterium_tuberculosis_variant_africanum_MAL020107_MAL020107
GCF_000666985.1	Mycobacterium_tuberculosis_variant_africanum_MAL020135_MAL020135
GCF_000667005.1	Mycobacterium_tuberculosis_variant_africanum_MAL020136_MAL020136
GCF_000666125.1	Mycobacterium_tuberculosis_variant_africanum_MAL020148
GCF_000667325.1	Mycobacterium_tuberculosis_variant_africanum_MAL020173_MAL020173
GCF_000667365.1	Mycobacterium_tuberculosis_variant_africanum_MAL020176_MAL020176
GCF_000667445.1	Mycobacterium_tuberculosis_variant_africanum_MAL020185_MAL020185
GCF_000667525.1	Mycobacterium_tuberculosis_variant_africanum_MAL020193_MAL020193
GCF_014489295.1	Mycobacterium_tuberculosis_variant_africanum_NLA000017458
GCF_001593225.1	Mycobacterium_tuberculosis_variant_africanum_UT307
GCF_002982215.1	Mycobacterium_tuberculosis_variant_microti_ATCC_19422
GCF_904810365.1	Mycobacterium_tuberculosis_variant_microti_Mycobacterium_microti_94_2272
GCF_904810335.1	Mycobacterium_tuberculosis_variant_microti_Mycobacterium_microti_ATCC_35782
GCF_904810345.1	Mycobacterium_tuberculosis_variant_microti_Mycobacterium_microti_Maus_III
GCF_904810355.1	Mycobacterium_tuberculosis_variant_microti_Mycobacterium_microti_Maus_IV
GCF_904810325.1	Mycobacterium_tuberculosis_variant_microti_OV254_Mycobacterium_microti_OV254
GCF_000656395.1	Mycobacterium_tuberculosis_XTB13_299_XTB13_299
GCF_003408705.1	Mycobacterium_uberis_Jura
GCF_000013925.1	Mycobacterium_ulcerans_Agy99_Agy99
GCF_902506705.1	Mycobacterium_ulcerans_CSURQ0185
GCF_900683785.1	Mycobacterium_ulcerans_P7741
GCF_901411635.1	Mycobacterium_ulcerans_P7741
GCF_001870585.1	Mycobacterium_ulcerans_S4018
GCF_900638745.1	Mycobacterium_ulcerans_SGL03
GCF_002355775.1	Mycobacterium_ulcerans_subsp._shinshuense_ATCC_33728
GCF_002356495.1	Mycobacterium_ulcerans_subsp._shinshuense_ATCC_33728
GCF_002104765.1	Mycobacterium_vulneris_DSM_45247
GCF_000257745.1	Mycobacterium_xenopi_RIVM700367_RIVM700367
